# Overcoming a “forbidden phenotype”: The parrot’s head supports, propels, and powers tripedal locomotion

**DOI:** 10.1101/2021.12.22.473737

**Authors:** Melody W. Young, Edwin Dickinson, Nicholas D. Flaim, Michael C. Granatosky

## Abstract

No vertebrate, living or extinct, is known to have possessed an odd number of limbs. Despite this “forbidden phenotype", gaits that utilize odd numbers of limbs (e.g., tripedalism or pentapedalism) have evolved in both avian and mammalian lineages. Tripedal locomotion is commonly employed by parrots during climbing, who utilize their beaks as an additional support. However, it is unclear whether the beak functions simply as a stabilizing hook, or as a propulsive limb. Here, we present data on kinetics of tripedal climbing in six rosy-faced lovebirds (*Agapornis rosiecollis*). Our findings demonstrate that parrots utilize cyclical tripedal gaits when climbing and the beak and hindlimbs generate comparable propulsive and tangential substrate reaction forces and power. Propulsive and tangential forces generated by the beak are of equal or greater magnitudes to those forces generated by the forelimbs of humans and non-human primates during vertical climbing. We conclude that the feeding apparatus and neck musculature of parrots has been co-opted to function biomechanically as a third limb during vertical climbing. We hypothesize that this exaptation required substantive alterations to the neuromuscular system including enhanced force-generating capabilities of the neck musculature and modifications to limb central pattern generators.
