## Supplemental Dataset 1 for "Overcoming a “forbidden phenotype”: The parrot’s head supports, propels, and powers tripedal locomotion"

### Sheet: Sheet1
Individual	Trial Number	Hit	Average fore-aft velocity (m/s)	Peak fore-aft forces (%bw)	Peak tangential forces (%bw)	Average power (W/kg)
Tortellini	2021-07-29_11-23_Evt06	beak	0.111674	53.2225	-22.3648	0.182774
Prosciutto	2021-07-29_13-16_Evt03	beak	0.312542	16.1445	-6.11838	-0.357753
Biscotti	2021-09-11_11-37_Evt35	beak	0.15411	87.3582	-42.0706	0.665852
Tartufo	2021-09-10_13-30_Evt08	beak	0.123819	58.7822	-28.4892	0.575704
Biscotti	2021-09-11_11-37_Evt39	beak	0.0930487	62.2882	-35.3339	0.46071
Tortellini	2021-07-29_11-23_Evt09	beak	0.101976	89.9746	-35.7573	0.559627
Cannoli	2021-09-11_12-19_Evt35	beak	0.0722751	62.3615	-31.1837	0.326876
Prosciutto	2021-09-11_13-00_Evt116	beak	0.125799	50.4927	-36.3104	0.476573
Tortellini	2021-09-10_11-55_Evt51	beak	0.0996063	104.034	-49.3678	0.612108
Cannoli	2021-07-27_12-57_Evt24	beak	0.0850289	41.3166	-32.1826	0.477124
Linguini	2021-07-29_12-34_Evt01	beak	0.0959107	26.8663	-23.8628	0.0944617
Biscotti	2021-09-11_11-37_Evt28	beak	0.140834	146.358	-61.753	1.50963
Tortellini	2021-09-10_11-55_Evt88	beak	0.0285005	70.1635	-27.591	0.124025
Biscotti	2021-09-10_14-22_Evt12	beak	0.152267	58.8285	-43.1427	0.53472
Tortellini	2021-09-10_11-55_Evt79	beak	0.0958629	58.9011	-29.7955	0.500845
Cannoli	2021-09-11_12-19_Evt11	beak	0.105656	63.7939	-35.4777	0.50949
Prosciutto	2021-07-29_13-02_Evt05	beak	0.131629	30.9105	-45.9542	0.213821
Linguini	2021-07-29_12-34_Evt23	beak	0.0910484	51.7032	-32.6255	0.261624
Biscotti	2021-09-11_11-37_Evt79	beak	0.110267	87.7173	-36.195	0.530579
Prosciutto	2021-09-11_13-00_Evt25	beak	0.0688397	81.9923	-34.828	0.429882
Linguini	2021-07-29_12-34_Evt20	beak	0.0975494	67.0896	-21.7779	0.217147
Biscotti	2021-09-10_14-22_Evt02	beak	0.121314	94.3672	-36.1992	0.741989
Linguini	2021-07-29_12-44_Evt04	beak	0.107881	55.9897	-53.2572	0.443626
Biscotti	2021-09-11_11-37_Evt98	beak	0.122444	94.1586	-55.6495	0.845505
Biscotti	2021-07-29_12-05_Evt35	beak	0.0671443	29.3588	-18.4183	0.121623
Biscotti	2021-09-10_14-22_Evt06	beak	0.0660733	70.2022	-37.5457	0.26778
Cannoli	2021-09-11_12-19_Evt48	beak	0.0461593	50.9943	-39.1323	0.190048
Linguini	2021-07-29_12-34_Evt11	beak	0.0989525	48.2444	-20.8913	0.16429
Linguini	2021-09-10_13-04_Evt81	beak	0.115211	42.5154	-33.7526	0.41971
Biscotti	2021-09-11_11-37_Evt54	beak	0.102463	66.6397	-60.2377	0.435615
Tartufo	2021-07-26_14-08_Evt02	beak	0.111258	65.9214	-43.363	0.356856
Tortellini	2021-07-29_11-23_Evt67	beak	0.0786538	74.5759	-30.077	0.21198
Cannoli	2021-09-11_12-19_Evt25	beak	0.0905577	80.1571	-37.069	0.473865
Tortellini	2021-07-29_11-23_Evt48	beak	0.102838	64.2757	-62.5379	0.226521
Tortellini	2021-07-29_11-23_Evt64	beak	0.0823248	55.3301	-27.2687	0.239159
Tortellini	2021-09-10_11-55_Evt36	beak	0.114582	90.5229	-65.9933	0.559551
Tortellini	2021-09-10_11-55_Evt34	beak	0.0587389	76.4648	-68.8198	-0.0661993
Biscotti	2021-09-11_11-37_Evt38	beak	0.138599	84.2791	-56.7385	0.768746
Tartufo	2021-09-10_12-33_Evt38	beak	0.11392	76.5688	-58.9701	0.346838
Biscotti	2021-09-11_11-37_Evt33	beak	0.10204	80.4406	-66.8182	0.475412
Tortellini	2021-09-10_11-55_Evt25	beak	0.113038	87.1078	-72.0823	0.560818
Tortellini	2021-09-10_11-55_Evt76	beak	0.0857292	93.2708	-70.3114	0.526798
Linguini	2021-07-29_12-34_Evt23	beak	0.0650171	51.8442	-31.3311	0.13512
Linguini	2021-07-29_12-44_Evt09	beak	0.0703711	34.4563	-22.6973	0.127628
Prosciutto	2021-09-10_13-50_Evt39	beak	0.101189	94.2645	-61.9967	0.394178
Tartufo	2021-07-26_14-28_Evt26	beak	0.104315	71.425	-67.505	0.347668
Prosciutto	2021-09-11_13-00_Evt89	beak	0.0831419	51.805	-58.2996	0.370135
Biscotti	2021-09-11_11-37_Evt68	beak	0.116802	74.6061	-60.6049	0.485616
Tortellini	2021-09-10_11-55_Evt30	beak	0.0679138	80.2992	-39.0516	0.340546
Prosciutto	2021-09-11_13-00_Evt19	beak	0.132978	66.387	-47.2713	0.469158
Tortellini	2021-09-10_11-55_Evt11	beak	0.043089	77.9687	-65.151	0.230144
Prosciutto	2021-07-29_13-16_Evt15	beak	0.0851125	66.5656	-35.0584	0.332558
Biscotti	2021-09-11_11-37_Evt74	beak	0.0974422	82.2788	-69.3128	0.408919
Tartufo	2021-09-10_13-30_Evt47	beak	0.0880494	75.2225	-55.9488	0.250838
Tortellini	2021-09-10_11-55_Evt05	beak	0.0197356	97.9915	-23.534	0.14536
Tartufo	2021-07-26_14-28_Evt34	beak	0.0838173	59.478	-65.2518	0.216081
Biscotti	2021-09-11_11-37_Evt82	beak	0.0928562	73.0104	-63.1269	0.277062
Tortellini	2021-09-10_11-55_Evt66	beak	0.0930369	78.6856	-35.2147	0.663745
Tartufo	2021-09-10_12-33_Evt13	beak	0.063772	54.9932	-24.8162	0.227516
Tortellini	2021-09-10_11-55_Evt45	beak	0.0806065	113.715	-54.526	0.53461
Biscotti	2021-09-11_11-37_Evt72	beak	0.112299	89.0917	-60.434	0.192698
Prosciutto	2021-09-11_13-00_Evt75	beak	0.121682	100.952	-70.0604	0.47545
Biscotti	2021-09-11_11-37_Evt101	beak	0.0891444	74.2349	-76.1782	0.317936
Tortellini	2021-07-29_11-23_Evt58	beak	0.0907445	52.7188	-27.9634	0.174613
Prosciutto	2021-09-11_13-00_Evt30	beak	0.114434	108.018	-80.73	0.577458
Biscotti	2021-07-29_11-42_Evt04	beak	0.0991741	90.6425	-53.062	0.225337
Tortellini	2021-09-10_11-55_Evt59	beak	0.0763905	111.049	-55.5771	0.542933
Tartufo	2021-09-10_13-30_Evt41	beak	0.107669	69.399	-58.151	0.313216
Prosciutto	2021-09-11_13-00_Evt124	beak	0.104586	85.4349	-56.8933	0.408345
Cannoli	2021-09-11_12-19_Evt63	beak	0.112736	101.614	-49.5711	0.532328
Prosciutto	2021-09-11_13-00_Evt136	beak	0.0972632	92.9679	-61.9315	0.26462
Cannoli	2021-09-11_12-19_Evt52	beak	0.071734	67.8704	-41.5775	0.255037
Prosciutto	2021-09-11_13-00_Evt01	beak	0.0951001	99.5912	-61.1773	0.614068
Tartufo	2021-09-10_13-30_Evt10	beak	0.108995	65.7544	-50.7355	0.258891
Biscotti	2021-07-29_12-05_Evt29	beak	0.0721694	32.5094	-50.6349	0.132564
Tortellini	2021-09-10_11-55_Evt31	beak	0.0406432	84.6166	-60.6876	0.271326
Prosciutto	2021-09-11_13-00_Evt135	beak	0.105458	81.5451	-51.9334	0.383877
Prosciutto	2021-07-29_13-02_Evt16	beak	0.0670875	58.7085	-57.4541	0.274601
Tortellini	2021-09-10_11-55_Evt95	beak	0.0899913	86.7952	-52.8051	0.442281
Prosciutto	2021-09-11_13-00_Evt131	beak	0.0951378	82.4186	-69.6517	0.204151
Tortellini	2021-09-10_11-55_Evt77	beak	0.0889395	75.4472	-38.6134	0.521637
Tartufo	2021-09-10_13-30_Evt17	beak	0.083362	63.0309	-56.7128	0.249958
Tartufo	2021-07-26_14-28_Evt21	beak	0.0804626	72.406	-44.1066	0.343046
Cannoli	2021-07-27_12-57_Evt08	beak	0.0486236	38.4362	-35.7535	0.16667
Prosciutto	2021-09-11_13-00_Evt11	beak	0.052287	90.3402	-58.2061	0.425798
Tartufo	2021-09-10_13-30_Evt38	beak	0.0981865	86.2679	-56.7659	0.340428
Prosciutto	2021-09-11_13-00_Evt123	beak	0.0974845	68.2784	-51.9139	0.321873
Cannoli	2021-07-27_12-57_Evt04	beak	0.0570785	50.2312	-29.862	0.183349
Prosciutto	2021-09-11_13-00_Evt73	beak	0.0960831	74.423	-43.4699	0.371821
Biscotti	2021-07-29_12-05_Evt13	beak	0.0700188	15.6424	-33.0946	0.0485585
Tortellini	2021-09-10_11-55_Evt100	beak	0.0720572	100.498	-49.4632	0.47918
Tortellini	2021-09-10_11-55_Evt18	beak	0.0766307	99.8667	-33.3327	0.463175
Linguini	2021-09-10_13-04_Evt49	beak	0.0733331	78.9796	-59.558	0.259909
Prosciutto	2021-09-11_13-00_Evt61	beak	0.099717	96.0276	-63.9594	0.470019
Tartufo	2021-09-10_13-30_Evt31	beak	0.0924939	60.0299	-58.3941	0.178215
Linguini	2021-07-29_12-44_Evt11	beak	0.0678483	65.5358	-48.0449	0.261657
Linguini	2021-09-10_13-04_Evt68	beak	0.0828953	62.2577	-63.6316	0.284427
Biscotti	2021-09-11_11-37_Evt100	beak	0.0665495	56.6077	-30.6211	0.211743
Cannoli	2021-07-27_12-57_Evt21	beak	0.0588646	42.5539	-30.7608	0.215702
Prosciutto	2021-07-29_13-16_Evt10	beak	0.0705821	82.246	-41.8549	0.348033
Tartufo	2021-09-10_13-30_Evt18	beak	0.091013	85.5494	-50.5169	0.249938
Linguini	2021-09-10_13-04_Evt55	beak	0.0900003	74.1237	-53.2149	0.28196
Tortellini	2021-09-10_11-55_Evt85	beak	0.0801873	83.2477	-54.4669	0.471029
Linguini	2021-09-10_13-04_Evt29	beak	0.0691348	58.8823	-42.9596	0.157776
Tartufo	2021-09-10_12-33_Evt18	beak	0.0790382	49.1243	-49.1258	0.214895
Prosciutto	2021-09-11_13-00_Evt141	beak	0.157531	71.2561	-42.6331	0.826397
Tartufo	2021-07-26_14-08_Evt05	beak	0.0743547	59.6688	-38.9525	0.0935064
Prosciutto	2021-09-11_13-00_Evt41	beak	0.0746778	83.0428	-49.234	0.295668
Prosciutto	2021-09-11_13-00_Evt71	beak	0.0703144	82.3346	-59.0038	0.275568
Linguini	2021-09-10_13-04_Evt44	beak	0.0640288	82.402	-43.5232	0.275759
Tartufo	2021-09-10_12-33_Evt20	beak	0.074003	78.777	-51.857	0.283224
Linguini	2021-09-10_13-04_Evt78	beak	0.0741831	57.7507	-57.05	0.204437
Prosciutto	2021-09-11_13-00_Evt58	beak	0.0875722	77.5766	-66.5871	0.353109
Prosciutto	2021-07-29_13-02_Evt04	beak	0.0683651	37.2804	-34.4499	0.113666
Linguini	2021-07-29_12-34_Evt28	beak	0.0318451	58.9564	-42.8788	0.118382
Prosciutto	2021-09-11_13-00_Evt24	beak	0.0514956	75.1073	-57.6323	0.248722
Linguini	2021-07-29_12-44_Evt01	beak	0.0446269	56.6996	-28.6077	0.111954
Linguini	2021-09-10_13-04_Evt13	beak	0.043669	85.7123	-46.8602	0.287109
Cannoli	2021-07-27_12-29_Evt16	beak	0.0421809	44.3586	-26.5036	0.0919857
Prosciutto	2021-07-29_13-02_Evt22	beak	0.0390831	62.3764	-39.651	0.128941
Biscotti	2021-07-29_12-05_Evt18	beak	0.148771	25.0284	-44.2043	0.236933
Cannoli	2021-07-27_12-57_Evt30	beak	0.0391497	56.555	-37.8351	0.150337
Cannoli	2021-07-27_12-57_Evt35	beak	0.0432996	56.7064	-38.7237	0.0968285
Tortellini	2021-09-10_11-55_Evt84	hindimb	0.145545	42.3477	37.6617	0.679306
Tartufo	2021-09-10_12-33_Evt42	hindimb	0.0451234	63.7774	66.0981	0.203251
Tartufo	2021-09-10_12-33_Evt28	hindimb	0.0972118	101.826	5.08417	0.0883169
Tartufo	2021-09-10_12-33_Evt13	hindimb	0.0658783	47.3618	28.5239	0.268303
Prosciutto	2021-07-29_13-16_Evt21	hindimb	0.0610601	69.3054	1.58774	0.240201
Prosciutto	2021-09-11_13-00_Evt11	hindimb	0.15011	66.3052	43.0199	0.358755
Linguini	2021-09-10_13-04_Evt44	hindimb	0.0952445	76.1085	44.8272	0.558308
Tortellini	2021-09-10_11-55_Evt95	hindimb	0.169641	94.2999	12.2304	1.03178
Tartufo	2021-09-10_13-30_Evt31	hindimb	0.142015	65.5695	41.7757	0.559452
Tortellini	2021-09-10_11-55_Evt21	hindimb	0.0980833	59.6807	46.5154	0.424745
Tartufo	2021-09-10_13-30_Evt18	hindimb	0.113585	83.5954	46.8928	0.305903
Prosciutto	2021-09-10_13-50_Evt14	hindimb	0.157717	63.879	33.5311	0.751223
Tortellini	2021-09-10_11-55_Evt34	hindimb	0.137839	135.134	60.0496	1.05323
Tortellini	2021-09-10_11-55_Evt59	hindimb	0.158947	86.4656	47.9169	0.865955
Prosciutto	2021-09-11_13-00_Evt136	hindimb	0.182146	67.9738	53.5657	0.616431
Prosciutto	2021-09-11_13-00_Evt75	hindimb	0.185975	75.3231	35.8409	0.55077
Tortellini	2021-09-10_11-55_Evt100	hindimb	0.131945	79.5117	34.7607	0.753685
Prosciutto	2021-09-11_13-00_Evt64	hindimb	0.164695	87.2826	56.9555	0.753541
Prosciutto	2021-09-11_13-00_Evt58	hindimb	0.185393	75.4403	44.5544	0.584361
Tartufo	2021-09-10_12-33_Evt38	hindimb	0.0906494	66.0753	23.3844	0.388919
Tortellini	2021-09-10_11-55_Evt45	hindimb	0.139966	75.6421	50.5824	0.567066
Tartufo	2021-09-10_12-33_Evt20	hindimb	0.12501	69.9661	40.8045	0.618853
Tartufo	2021-09-10_12-33_Evt18	hindimb	0.145181	82.8655	28.0972	0.683025
Tortellini	2021-09-10_11-55_Evt36	hindimb	0.130386	100.103	27.8499	0.640608
Tortellini	2021-07-29_11-23_Evt48	hindimb	0.144192	119.252	48.1873	0.891685
Prosciutto	2021-09-11_13-00_Evt50	hindimb	0.169301	83.2976	49.6387	0.728407
Cannoli	2021-09-11_12-19_Evt25	hindimb	0.131623	62.2256	42.4437	0.568935
Tortellini	2021-09-10_11-55_Evt76	hindimb	0.149512	94.0361	48.9408	0.586131
Tartufo	2021-07-26_14-08_Evt02	hindimb	0.147529	51.8675	41.6102	0.58334
Tartufo	2021-09-10_13-30_Evt21	hindimb	0.12804	61.8968	48.7419	0.60352
Prosciutto	2021-09-11_13-00_Evt61	hindimb	0.159941	80.1181	53.0919	0.58717
Prosciutto	2021-09-11_13-00_Evt53	hindimb	0.172053	104.94	59.7211	0.902232
Linguini	2021-09-10_13-04_Evt71	hindimb	0.130407	72.0638	55.4353	0.551587
Tortellini	2021-09-10_11-55_Evt77	hindimb	0.144993	63.2288	23.0845	0.640548
Tortellini	2021-09-10_11-55_Evt18	hindimb	0.13197	102.793	42.6139	0.711723
Cannoli	2021-07-27_12-57_Evt16	hindimb	0.11965	56.7211	27.7681	0.440835
Cannoli	2021-09-10_14-08_Evt03	hindimb	0.122445	59.5984	27.0012	0.550831
Tartufo	2021-09-10_13-30_Evt38	hindimb	0.133055	80.9806	47.8296	0.558535
Tortellini	2021-09-10_11-55_Evt66	hindimb	0.152083	60.4811	32.2384	0.565641
Prosciutto	2021-09-11_13-00_Evt90	hindimb	0.148988	74.1833	59.1962	0.669189
Prosciutto	2021-09-11_13-00_Evt47	hindimb	0.159146	91.7238	51.0723	0.816554
Tartufo	2021-07-26_14-28_Evt26	hindimb	0.154788	78.4463	30.2276	0.774067
Tortellini	2021-09-10_11-55_Evt98	hindimb	0.123756	104.357	63.4817	0.70219
Cannoli	2021-07-27_12-57_Evt30	hindimb	0.0433668	31.9146	3.68035	0.186783
Tortellini	2021-09-10_11-55_Evt93	hindimb	0.125571	103.317	49.3905	0.707724
Prosciutto	2021-09-11_13-00_Evt104	hindimb	0.128814	78.264	61.1516	0.701534
Prosciutto	2021-09-11_13-00_Evt141	hindimb	0.147568	85.8541	70.6013	0.793475
Prosciutto	2021-09-11_13-00_Evt79	hindimb	0.184983	81.5252	43.8217	0.988196
Linguini	2021-09-10_13-04_Evt55	hindimb	0.124832	54.3953	41.9326	0.358494
Prosciutto	2021-09-11_13-00_Evt116	hindimb	0.15587	66.0093	60.7187	0.677015
Tortellini	2021-09-10_11-55_Evt85	hindimb	0.120731	14.3332	24.1529	-0.0379082
Tortellini	2021-07-29_11-23_Evt58	hindimb	0.0933276	39.911	52.2534	0.395856
Prosciutto	2021-09-11_13-00_Evt15	hindimb	0.147043	87.15	71.0523	0.678127
Tortellini	2021-09-10_11-55_Evt25	hindimb	0.107408	98.5985	60.7693	0.514405
Biscotti	2021-09-11_11-37_Evt86	hindimb	0.0849909	71.8351	41.7415	0.347891
Cannoli	2021-07-27_12-57_Evt35	hindimb	0.0993302	67.5999	27.7311	0.457948
Prosciutto	2021-09-11_13-00_Evt73	hindimb	0.135708	58.605	53.5657	0.406151
Cannoli	2021-09-10_14-08_Evt20	hindimb	0.0359419	61.6171	24.8285	0.127719
Prosciutto	2021-09-11_13-00_Evt91	hindimb	0.111948	71.959	50.0397	0.483124
Linguini	2021-09-10_13-04_Evt56	hindimb	0.113495	54.7866	29.854	0.361539
Linguini	2021-09-10_13-04_Evt68	hindimb	0.116975	55.6296	34.8291	0.309093
Tartufo	2021-09-10_12-33_Evt42	hindimb	0.075769	73.9247	38.1477	0.40389
Linguini	2021-09-10_13-04_Evt34	hindimb	0.0841148	84.9368	44.0686	0.283085
Biscotti	2021-09-11_11-37_Evt33	hindimb	0.103916	73.1233	43.2778	0.528781
Prosciutto	2021-09-11_13-00_Evt27	hindimb	0.101246	87.0285	71.9361	0.374167
Linguini	2021-09-10_13-04_Evt99	hindimb	0.099723	76.7633	52.9254	0.391823
Tartufo	2021-09-10_13-30_Evt08	hindimb	0.119403	96.4163	68.9779	0.418896
Prosciutto	2021-09-11_13-00_Evt30	hindimb	0.117414	69.7969	65.0635	0.383433
Linguini	2021-07-29_12-34_Evt24	hindimb	0.0882934	121.432	36.478	0.647396
Linguini	2021-09-10_13-04_Evt29	hindimb	0.0773157	53.349	45.2619	0.139292
Linguini	2021-09-10_13-04_Evt49	hindimb	0.120373	87.1594	41.6171	0.326183
Tortellini	2021-09-10_11-55_Evt79	hindimb	0.152636	74.2266	44.674	0.942127
Biscotti	2021-09-11_11-37_Evt54	hindimb	0.0960051	61.4341	31.8558	0.448163
Prosciutto	2021-09-11_13-00_Evt08	hindimb	0.114299	79.7852	51.2488	0.168407
Prosciutto	2021-09-11_13-00_Evt138	hindimb	0.149596	55.5974	61.7467	-0.116825
Tartufo	2021-09-10_12-33_Evt34	hindimb	0.0920915	82.3111	54.0994	0.453055
Tortellini	2021-09-10_11-55_Evt54	hindimb	0.0970705	73.4743	39.3195	0.652664
Linguini	2021-09-10_13-04_Evt35	hindimb	0.105503	56.6686	61.0586	0.404611
Linguini	2021-09-10_13-04_Evt100	hindimb	0.0949078	73.6609	42.5303	0.349846
Prosciutto	2021-09-11_13-00_Evt123	hindimb	0.0897076	52.4578	52.3833	0.268541
Prosciutto	2021-09-11_13-00_Evt01	hindimb	0.105577	62.5864	57.1303	0.375382
Biscotti	2021-07-29_12-05_Evt15	hindimb	0.0730915	5.81178	35.3529	0.0972734
Prosciutto	2021-09-11_13-00_Evt25	hindimb	0.0903691	106.363	49.4835	0.470319
Tartufo	2021-09-10_12-33_Evt09	hindimb	0.13021	77.3005	44.364	0.569934
Prosciutto	2021-09-11_13-00_Evt12	hindimb	0.131734	75.524	63.805	0.569388
Biscotti	2021-09-11_11-37_Evt72	hindimb	-0.00540281	91.3212	63.8086	-0.23401
Tartufo	2021-09-10_13-30_Evt40	hindimb	0.0533957	40.1469	45.8409	0.194364
Linguini	2021-09-10_13-04_Evt13	hindimb	0.0775478	91.654	41.8999	0.28346
Cannoli	2021-09-11_12-19_Evt68	hindimb	0.116993	81.8043	25.3849	0.572422
Prosciutto	2021-09-11_13-00_Evt21	hindimb	0.0881434	92.1386	62.5109	0.477024
Prosciutto	2021-09-11_13-00_Evt148	hindimb	0.0998314	51.3766	56.3369	-0.170083
Linguini	2021-09-10_13-04_Evt26	hindimb	0.0612753	52.2101	36.7703	0.22228
Tortellini	2021-09-10_11-55_Evt03	hindimb	0.0228268	90.1275	61.2779	0.157076
Linguini	2021-09-10_13-04_Evt45	hindimb	0.0883995	62.7484	36.3934	0.383599
Biscotti	2021-07-29_12-05_Evt13	hindimb	0.108763	30.7203	32.5755	0.192433
Linguini	2021-09-10_13-04_Evt81	hindimb	0.081738	56.8668	36.7461	0.28065
Prosciutto	2021-09-11_13-00_Evt56	hindimb	0.135352	84.1325	70.7537	0.546026
Prosciutto	2021-09-11_13-00_Evt71	hindimb	0.0664545	90.5749	64.3528	0.245087
Biscotti	2021-09-11_11-37_Evt101	hindimb	0.0304705	66.3683	8.32526	0.119786
Prosciutto	2021-09-11_13-00_Evt48	hindimb	0.138519	106.607	66.8462	0.896048
Biscotti	2021-09-11_11-37_Evt35	hindimb	0.105679	93.6233	53.52	0.617571
Prosciutto	2021-09-11_13-00_Evt24	hindimb	0.0800412	69.1775	79.0108	0.298658
Prosciutto	2021-09-11_13-00_Evt04	hindimb	0.0977475	120.998	53.0397	0.462481
Prosciutto	2021-07-29_13-02_Evt13	hindimb	0.0619421	87.1672	14.2622	0.337708
Prosciutto	2021-09-11_13-00_Evt131	hindimb	0.0789411	72.5121	56.2174	0.251982
Biscotti	2021-09-11_11-37_Evt79	hindimb	0.0459984	61.7061	40.3294	0.217742
Prosciutto	2021-09-11_13-00_Evt118	hindimb	0.0774327	98.3352	58.3683	0.435599
Linguini	2021-09-10_13-04_Evt21	hindimb	0.0635518	64.2281	48.5681	0.20742
Linguini	2021-09-10_13-04_Evt64	hindimb	0.0479806	87.6159	61.2446	0.255943
Linguini	2021-09-10_13-04_Evt93	hindimb	0.0798792	43.2561	42.7217	0.356607
Biscotti	2021-09-11_11-37_Evt74	hindimb	0.0432853	62.565	37.3663	0.163378
Prosciutto	2021-07-29_13-16_Evt02	tail	0.207101	-11.0581	17.9952	-0.090593
Tortellini	2021-09-10_11-55_Evt84	tail	0.214886	-15.7944	14.0621	-0.123129
Prosciutto	2021-09-11_13-00_Evt12	tail	0.171779	-12.0442	13.2724	-0.0814523
Tortellini	2021-09-10_11-55_Evt84	tail	*	-13.7866	14.1211	*
Tartufo	2021-09-10_13-30_Evt16	tail	*	-22.2671	29.0988	*
Linguini	2021-07-29_12-34_Evt28	tail	-0.026519	-11.3861	10.9661	-0.00687077
Linguini	2021-07-29_12-34_Evt02	tail	0.0941226	-6.72517	12.5948	-0.03032
Tortellini	2021-07-29_11-23_Evt07	tail	0.152715	-10.0911	14.8471	-0.0524905
Tortellini	2021-09-10_11-55_Evt37	tail	0.149344	-18.5501	19.4034	-0.103861
Linguini	2021-09-10_13-04_Evt41	tail	0.121425	-13.3086	16.122	-0.0474902
Cannoli	2021-09-11_12-19_Evt97	tail	0.175772	-13.8622	16.4177	-0.0831512
Linguini	2021-07-29_12-44_Evt16	tail	0.133142	-3.03875	11.3154	-0.00599047
Prosciutto	2021-09-11_13-00_Evt01	tail	0.256306	-15.1818	18.2186	-0.150064
Tartufo	2021-07-26_14-28_Evt23	tail	0.105586	-16.0323	15.3322	-0.0565628
Tartufo	2021-09-10_13-30_Evt08	tail	0.176611	-15.8739	24.6015	-0.179374
Prosciutto	2021-09-11_13-00_Evt131	tail	0.224679	-16.1046	25.7139	-0.0267305
Tortellini	2021-09-10_11-55_Evt30	tail	0.130198	-18.0396	18.1495	-0.0640599
Prosciutto	2021-09-11_13-00_Evt75	tail	0.223404	-14.6474	20.193	-0.186054
Tortellini	2021-07-29_11-23_Evt48	tail	0.124694	-13.8587	13.8698	-0.0479821
Tartufo	2021-09-10_12-33_Evt13	tail	0.15741	-14.9255	13.016	-0.0894791
Tartufo	2021-07-26_14-28_Evt34	tail	0.0707315	-8.66993	13.1063	-0.0329478
Tartufo	2021-09-10_13-30_Evt14	tail	0.171167	-19.37	30.9314	-0.122601
Prosciutto	2021-09-11_13-00_Evt71	tail	0.193533	-11.0265	20.4528	-0.142213
Linguini	2021-07-29_12-44_Evt11	tail	0.0584751	-6.1873	5.16204	0.00164883
Prosciutto	2021-09-11_13-00_Evt61	tail	0.162695	-17.0121	21.55	-0.115582
Tortellini	2021-07-29_11-23_Evt09	tail	0.113613	-15.34	20.3122	-0.0954702
Tortellini	2021-09-10_11-55_Evt88	tail	0.160766	-10.2668	17.9136	-0.140518
Biscotti	2021-07-29_12-05_Evt44	tail	0.103942	-1.51964	22.5108	-0.0100049
Prosciutto	2021-07-29_13-02_Evt10	tail	0.0638833	-7.40764	10.6601	-0.0227358
Linguini	2021-07-29_12-44_Evt12	tail	0.127892	-18.3784	15.5884	-0.0606397
Prosciutto	2021-07-29_13-02_Evt25	tail	0.143141	-8.38956	12.8875	-0.0924668
Prosciutto	2021-09-11_13-00_Evt73	tail	0.183352	-8.54791	15.9891	-0.0988012
Tortellini	2021-09-10_11-55_Evt79	tail	0.105506	-28.3956	32.6972	-0.0413783
Tortellini	2021-09-10_11-55_Evt11	tail	0.0968059	-20.2432	43.4687	-0.152056
Tortellini	2021-09-10_11-55_Evt51	tail	0.160272	-16.9819	14.7093	-0.139794
Tartufo	2021-07-26_14-08_Evt02	tail	0.13602	-6.14541	10.5832	-0.0311091
Linguini	2021-07-29_12-44_Evt10	tail	0.0956478	-12.0867	13.4489	-0.0474525
Cannoli	2021-09-11_12-19_Evt52	tail	0.176827	-17.9177	16.571	-0.135385
Prosciutto	2021-09-11_13-00_Evt11	tail	0.191084	-10.3766	17.7785	-0.0951702
Linguini	2021-09-10_13-04_Evt26	tail	0.134758	-10.3779	11.8139	-0.0924578
Cannoli	2021-07-27_12-57_Evt25	tail	-0.0547196	-11.5611	12.5219	-0.00148201
Tortellini	2021-09-10_11-55_Evt11	tail	*	-38.0087	44.2739	*
Prosciutto	2021-09-11_13-00_Evt24	tail	0.153459	-25.4012	14.911	-0.0979787
Cannoli	2021-07-27_12-57_Evt24	tail	-0.0276004	-16.4233	18.8258	0.00296417
Biscotti	2021-07-29_12-05_Evt51	tail	0.123246	-6.97382	18.1316	-0.0256018
Tortellini	2021-09-10_11-55_Evt34	tail	0.150396	-12.0035	11.3243	-0.082452
Cannoli	2021-07-27_12-29_Evt09	tail	-0.001909	-13.4649	20.132	0.0387238
Linguini	2021-09-10_13-04_Evt14	tail	0.139038	-14.0628	17.4443	-0.0962929
Tartufo	2021-07-26_14-28_Evt26	tail	0.102111	-17.1918	16.82	-0.0741359
Tortellini	2021-09-10_11-55_Evt36	tail	0.137307	-25.7702	22.8565	-0.187575
Cannoli	2021-09-11_12-19_Evt75	tail	0.156061	-12.2524	11.7795	-0.067992
Tortellini	2021-09-10_11-55_Evt11	tail	0.106516	-42.5528	41.2626	-0.122023
Cannoli	2021-07-27_12-57_Evt35	tail	-0.166983	-13.5209	18.4935	0.192903
Biscotti	2021-09-11_11-37_Evt35	tail	0.0917358	-12.6583	20.7199	-0.0295112
Cannoli	2021-07-27_12-29_Evt25	tail	-0.0833488	-15.7775	15.6415	-0.0558306
Linguini	2021-07-29_12-44_Evt07	tail	0.109176	-10.0976	12.424	-0.0389846
Linguini	2021-09-10_13-04_Evt55	tail	0.167942	-9.2337	8.79792	-0.0786259
Tortellini	2021-09-10_11-55_Evt85	tail	0.150978	-16.8569	15.1727	-0.140283
Biscotti	2021-09-11_11-37_Evt54	tail	*	-15.4699	24.2648	*
Linguini	2021-09-10_13-04_Evt37	tail	0.138039	-13.3562	15.2176	-0.079167
Tartufo	2021-07-26_14-28_Evt25	tail	-0.0123452	-11.0444	15.0382	-0.0430623
Biscotti	2021-07-29_12-05_Evt49	tail	0.0992462	-2.01026	14.4187	-0.0121946
Tartufo	2021-09-10_13-30_Evt06	tail	0.0898348	-12.1237	19.4456	-0.0646039
Linguini	2021-09-10_13-04_Evt21	tail	0.0998052	-12.5879	16.5422	-0.0755594
Tartufo	2021-09-10_13-30_Evt16	tail	0.105829	-25.7008	33.9423	-0.0695034
Linguini	2021-07-29_12-44_Evt05	tail	0.0698369	-17.8777	20.8113	-0.0388878
Prosciutto	2021-09-11_13-00_Evt29	tail	0.122366	-9.67951	20.3552	-0.048949
Cannoli	2021-07-27_12-29_Evt24	tail	0.0706585	-13.4973	15.3906	-0.0112588
Cannoli	2021-09-11_12-19_Evt99	tail	0.108075	-14.9739	22.1135	-0.0476288
Linguini	2021-07-29_12-34_Evt24	tail	0.101177	-12.4142	19.7844	-0.0950645
Tortellini	2021-09-10_11-55_Evt100	tail	0.152677	-43.9601	25.6449	-0.363003
Tortellini	2021-09-10_11-55_Evt77	tail	0.142886	-35.1494	31.4024	-0.024938
Biscotti	2021-07-29_12-05_Evt48	tail	0.101182	-1.05386	21.5282	0.0114207
Tortellini	2021-09-10_11-55_Evt66	tail	0.121237	-16.4914	18.3761	-0.0654014
Tartufo	2021-09-10_13-30_Evt38	tail	0.108395	-17.9177	20.9984	-0.046848
Tortellini	2021-09-10_11-55_Evt03	tail	0.11719	-19.247	10.1308	-0.144064
Tartufo	2021-07-26_14-08_Evt05	tail	0.100466	-13.576	16.9497	-0.0442179
Linguini	2021-07-29_12-34_Evt14	tail	0.0413876	-7.29087	14.677	-0.0163885
Tartufo	2021-07-26_14-28_Evt40	tail	0.124205	-10.5971	12.5464	-0.0710198
Tartufo	2021-07-26_14-08_Evt01	tail	0.0943255	-9.44674	14.8201	-0.030501
Prosciutto	2021-09-11_13-00_Evt138	tail	-0.0451531	-10.2059	23.745	0.0206431
Tortellini	2021-09-10_11-55_Evt98	tail	0.132569	-13.7621	16.7562	-0.0576291
Prosciutto	2021-09-11_13-00_Evt15	tail	0.0887164	-13.6577	29.6797	0.0383418
Tartufo	2021-07-26_14-28_Evt24	tail	0.06463	-6.06243	14.3962	-0.0288367
Tortellini	2021-09-10_11-55_Evt59	tail	0.103855	-20.9865	11.5352	-0.0525902
Linguini	2021-07-29_12-44_Evt04	tail	0.0761317	-10.8132	21.2538	-0.0439981
Prosciutto	2021-07-29_13-16_Evt14	tail	-0.038452	-23.3125	19.5251	0.0143438
Prosciutto	2021-07-29_13-16_Evt05	tail	0.0410729	-18.6609	21.5773	-0.0176328
Prosciutto	2021-09-11_13-00_Evt123	tail	0.113131	-23.7482	19.2052	-0.0537059
Tortellini	2021-09-10_11-55_Evt95	tail	0.1149	-21.0913	41.2599	0.0267835
Prosciutto	2021-07-29_13-16_Evt18	tail	0.0384386	-15.8027	16.4718	-0.00979045
Biscotti	2021-07-29_12-05_Evt08	tail	0.0729117	-4.58084	18.1526	-0.0179527
Prosciutto	2021-09-11_13-00_Evt136	tail	0.090008	-13.6607	11.6138	-0.038142
Cannoli	2021-07-27_12-57_Evt30	tail	0.0582123	-12.136	14.636	-0.025336
Tartufo	2021-07-26_14-28_Evt05	tail	0.0657024	-12.9197	17.4024	-0.0449747
Biscotti	2021-07-29_12-05_Evt33	tail	0.0624417	-4.58084	14.8932	-0.00490482
Biscotti	2021-09-11_11-37_Evt54	tail	0.0067355	-14.3214	20.955	-0.0439857
Cannoli	2021-07-27_12-29_Evt20	tail	0.104841	-22.9112	26.7634	-0.0184485
* Data for velocity could not be obtained for these points due to digitization issue therefore power was also not able to be calculated.
